# Influence of sequencing depth on the fidelity and sensitivity of 1%-5% low-frequency mutation detection and recommendation for standardization of sequencing depth

**DOI:** 10.1101/2021.12.26.474219

**Authors:** Zhe Liu, Weijin Qiu, Shujin Fu, Xia Zhao, Jun Xia, Chunyu Geng, Youqian Yu, Ziling Li, Mingzhu Li, Hui Jiang, Fang Chen

## Abstract

Sequencing depth has always played an important role in the accurate detection of low-frequency mutations. The increase of sequencing depth and the reasonable setting of threshold can maximize the probability of true positive mutation, or sensitivity. Here, we found that when the threshold was set as a fixed number of positive mutated reads, the probability of both true and false-positive mutations increased with depth. However, When the number of positive mutated reads increased in an equal proportion with depth (the threshold was transformed from a fixed number to a fixed percentage of mutated reads), the true positive probability still increased while false positive probability decreased. Through binomial distribution simulation and experimental test, it is found that the “fidelity” of detected-VAFs is the cause of this phenomenon. Firstly, we used the binomial distribution to construct a model that can easily calculate the relationship between sequencing depth and probability of true positive (or false positive), which can standardize the minimum sequencing depth for different low-frequency mutation detection. Then, the effect of sequencing depth on the fidelity of NA12878 with 3% mutation frequency and circulating tumor DNA (ctDNA of 1%, 3% and 5%) showed that the increase of sequencing depth reduced the fluctuation range of detected-VAFs around the expected VAFs, that is, the fidelity was improved. Finally, based on our experiment result, the consistency of single-nucleotide variants (SNVs) between paired FF and FFPE samples of mice increased with increasing depth, suggesting that increasing depth can improve the precision and sensitivity of low-frequency mutations.

**Highlights:** The normalized relationship between sequencing depth and the probability of true positive mutation (sensitivity) is established based on binomial distribution.

The probability of true positive increases and the probability of false positive decreases when the number of positive mutated reads increases (threshold) in an equal proportion with depth.

Detected-VAFs fluctuates regularly around expected-VAFs. The amplitude of detected-VAFs fluctuation decreases with sequencing depth and the “fidelity” increases.

The increase of “fidelity” leads to a higher degree of differentiation between true and false positive mutations, which ultimately increases the true positive probability and decreases the false positive probability.
