## Supplementary material for "Influence of sequencing depth on the fidelity and sensitivity of 1%-5% low-frequency mutation detection and recommendation for standardization of sequencing depth": Table S1-S2

### Sheet: Table S1
Table S1：calculation of true/false positive probability by binomial distribution.
3% TP, 0.8%FP, threshold:2%
		TP	FP				TP	FP
50	1	0.781935	0.394994		100	3	0.580225	0.0793732
100	2	0.805378	0.264238		200	3	0.940709	0.323321
200	4	0.852849	0.141966		300	3	0.994282	0.577936
300	6	0.88798	0.0829036		400	3	0.999541	0.763368
400	8	0.913789	0.0502374		500	3	0.999967	0.876614
500	10	0.933071	0.0311021		600	3	0.999998	0.938924
600	12	0.947689	0.0195297		700	3	1	0.970921
700	14	0.958894	0.0123875		800	3	1	0.986567
800	16	0.967559	0.00791722		900	3	1	0.993942
900	18	0.974306	0.00509025		1000	3	1	0.997321
1000	20	0.979588	0.00328836		1100	3	1	0.998834
1100	22	0.983743	0.00213268		1200	3	1	0.9995
1200	24	0.987024	0.00138772		1300	3	1	0.999788
1300	26	0.989622	0.000905518		1400	3	1	0.999911
1400	28	0.991686	0.000592296		1500	3	1	0.999963
1500	30	0.99333	0.000388234		1600	3	1	0.999985
1600	32	0.994641	0.000254948		1700	3	1	0.999994
1700	34	0.99569	0.000167695		1800	3	1	0.999997
1800	36	0.996529	0.000110464		1900	3	1	0.999999
1900	38	0.997202	7.28611e-05		2000	3	1	1
2000	40	0.997743	4.81153e-05		2100	3	1	1
2100	42	0.998178	3.18082e-05		2200	3	1	1
2200	44	0.998527	2.10484e-05		2300	3	1	1
2300	46	0.998809	1.39409e-05		2400	3	1	1
2400	48	0.999036	9.24106e-06		2500	3	1	1
2500	50	0.99922	6.13032e-06		2600	3	1	1
2600	52	0.999368	4.06959e-06		2700	3	1	1
2700	54	0.999488	2.70335e-06		2800	3	1	1
2800	56	0.999585	1.79688e-06		2900	3	1	1
2900	58	0.999663	1.19504e-06		3000	3	1	1
3000	60	0.999726	7.95197e-07		3100	3	1	1
3100	62	0.999778	5.29401e-07		3200	3	1	1
3200	64	0.99982	3.52613e-07		3300	3	1	1
3300	66	0.999853	2.34965e-07		3400	3	1	1
3400	68	0.999881	1.56634e-07		3500	3	1	1
3500	70	0.999903	1.04458e-07		3600	3	1	1
3600	72	0.999921	6.9688e-08		3700	3	1	1
3700	74	0.999936	4.65079e-08		3800	3	1	1
3800	76	0.999948	3.10485e-08		3900	3	1	1
3900	78	0.999957	2.07344e-08		4000	3	1	1
4000	80	0.999965	1.38507e-08		4100	3	1	1
4100	82	0.999972	9.25503e-09		4200	3	1	1
4200	84	0.999977	6.1859e-09		4300	3	1	1
4300	86	0.999981	4.13562e-09		4400	3	1	1
4400	88	0.999985	2.76559e-09		4500	3	1	1
4500	90	0.999988	1.84985e-09		4600	3	1	1
4600	92	0.99999	1.23762e-09		4700	3	1	1
4700	94	0.999992	8.28192e-10		4800	3	1	1
4800	96	0.999993	5.54328e-10		4900	3	1	1
4900	98	0.999994	3.71099e-10		5000	3	1	1
5000	100	0.999996	2.48483e-10		5100	3	1	1
5100	102	0.999996	1.66412e-10		5200	3	1	1
5200	104	0.999997	1.11468e-10		5300	3	1	1
5300	106	0.999998	7.46779e-11		5400	3	1	1
5400	108	0.999998	5.00386e-11		5500	3	1	1
5500	110	0.999998	3.35343e-11		5600	3	1	1
5600	112	0.999999	2.2477e-11		5700	3	1	1
5700	114	0.999999	1.50679e-11		5800	3	1	1
5800	116	0.999999	1.01026e-11		5900	3	1	1
5900	118	0.999999	6.77436e-12

### Sheet: Table S2
Table S2：The distribution model of detected-VAFs at different sequencing depths by inverse binomial distribution.
500X				1000X				2000X
0.002	0.016			0.003	0.019			0.004	0.0225
0.002	0.016			0.003	0.02			0.0045	0.023
0.002	0.018			0.003	0.021			0.0045	0.0235
0.002	0.018			0.004	0.022			0.005	0.024
0.002	0.02			0.004	0.022			0.005	0.0245
0.004	0.02			0.004	0.023			0.0055	0.025
0.004	0.022			0.005	0.024			0.0055	0.0255
0.004	0.022			0.005	0.024			0.006	0.026
0.004	0.022			0.005	0.025			0.006	0.026
0.004	0.022			0.005	0.025			0.006	0.0265
0.004	0.024			0.006	0.025			0.0065	0.0265
0.004	0.024			0.006	0.026			0.0065	0.027
0.004	0.024			0.006	0.026			0.0065	0.027
0.006	0.024			0.006	0.026			0.0065	0.0275
0.006	0.026			0.006	0.027			0.007	0.0275
0.006	0.026			0.006	0.027			0.007	0.028
0.006	0.026			0.007	0.027			0.007	0.028
0.006	0.026			0.007	0.028			0.007	0.0285
0.006	0.026			0.007	0.028			0.007	0.0285
0.006	0.028			0.007	0.028			0.0075	0.0285
0.006	0.028			0.007	0.028			0.0075	0.029
0.006	0.028			0.007	0.029			0.0075	0.029
0.008	0.028			0.007	0.029			0.0075	0.0295
0.008	0.028			0.008	0.029			0.0075	0.0295
0.008	0.03			0.008	0.03			0.008	0.0295
0.008	0.03			0.008	0.03			0.008	0.03
0.008	0.03			0.008	0.03			0.008	0.03
0.008	0.03			0.008	0.03			0.008	0.0305
0.008	0.03			0.008	0.031			0.008	0.0305
0.008	0.032			0.008	0.031			0.0085	0.0305
0.008	0.032			0.009	0.031			0.0085	0.031
0.008	0.032			0.009	0.031			0.0085	0.031
0.01	0.032			0.009	0.032			0.0085	0.0315
0.01	0.032			0.009	0.032			0.0085	0.0315
0.01	0.034			0.009	0.032			0.009	0.0315
0.01	0.034			0.009	0.033			0.009	0.032
0.01	0.034			0.009	0.033			0.009	0.032
0.01	0.034			0.01	0.033			0.009	0.0325
0.01	0.036			0.01	0.034			0.0095	0.0325
0.01	0.036			0.01	0.034			0.0095	0.033
0.012	0.036			0.01	0.034			0.0095	0.033
0.012	0.036			0.01	0.035			0.01	0.0335
0.012	0.038			0.011	0.035			0.01	0.0335
0.012	0.038			0.011	0.036			0.01	0.034
0.012	0.038			0.011	0.036			0.0105	0.0345
0.014	0.04			0.012	0.037			0.0105	0.035
0.014	0.04			0.012	0.038			0.011	0.0355
0.014	0.042			0.012	0.038			0.011	0.036
0.016	0.044			0.013	0.039			0.0115	0.0365
0.016	0.046			0.014	0.041			0.012	0.038
0.02	0.052			0.016	0.045			0.0135	0.0405
0.018	0.046			0.014	0.042			0.0125	0.038
0.016	0.046			0.014	0.041			0.012	0.0375
0.018	0.05			0.015	0.043			0.013	0.039
0.02	0.052			0.016	0.045			0.0135	0.04
2000X				1000X
0.003				0.01	0.03			0.05
0.003				0.001	0.012			0.033
0.0035				0.001	0.013			0.0335
0.004				0.001	0.014			0.0345
0.004				0.002	0.014			0.0355
0.0045				0.002	0.015			0.036
0.005				0.003	0.016			0.037
0.0055				0.003	0.017			0.0385
0.0055				0.004	0.019			0.0395
0.0055				0.004	0.019			0.04
0.006				0.004	0.019			0.04
0.006				0.004	0.02			0.0405
0.006				0.004	0.02			0.041
0.006				0.005	0.02			0.041
0.0065				0.005	0.021			0.0415
0.0065				0.005	0.021			0.042
0.007				0.005	0.022			0.0425
0.0075				0.006	0.023			0.0435
0.008				0.006	0.024			0.0445
0.0085				0.007	0.025			0.0455
0.0095				0.008	0.027			0.047
0.0105				0.009	0.029			0.049
0.0135				0.011	0.032			0.0515
				0.015	0.039			0.0575
				500X	1000X			0.5	0.65
				0.001	0.002			0.6	0.71
				0.001	0.002			0.75	0.73
				0.001	0.001			0.65	0.69
				0.002	0.002			0.78	0.83
				0.002	0.002			0.59	0.78
				0	0.003			0.6	0.62
				0	0.003			0.75	0.69
				0.002	0.004			0.65	0.653
				0.002	0.004			0.55	0.71
				0.002	0.004			0.62	0.76
				0.002	0.004			0.71	0.85
				0.002	0.004			0.65	0.71
				0.002	0.005			0.55	0.73
				0.002	0.005			0.62	0.69
				0.004	0.005			0.56	0.71
				0.004	0.005			0.75	0.76
				0.004	0.006			0.63	0.67
				0.006	0.006
				0.006	0.007
				0.008	0.008
				0.008	0.009
				0.012	0.011
				0.018	0.015
0.5
0.6				FFPE	FF
0.75
0.65
0.78
0.59
0.6
0.75
0.65
0.55
0.62
0.71
0.65
0.55
0.62
0.56
0.75
0.63
				0.75	0.65			0.75	0.65
				0.73	0.69			0.69	0.653
				0.81	0.75			0.84	0.78
				0.62	0.71			0.56	0.75
				0.76	0.85			0.71	0.76
				0.86	0.94			0.84	0.795
