## Supplementary material for "Influence of sequencing depth on the fidelity and sensitivity of 1%-5% low-frequency mutation detection and recommendation for standardization of sequencing depth": Table S3-S4

### Sheet: Table S3
Table S3: Standard mutation site information of ctDNA
NO.	mutation type	Gene loci	CDS mutation	Mutation frequency/copy number	COSMIC NO. (COSMIC v91)	Chromosome NO.	Chromosome position（GRCh38）
1	SNV	EGFR L858R	c.2573T＞G	1%、3%、5%	COSM6224	7	55191822
2	SNV	EGFR T790M	c.2369C＞T	1%、3%、5%	COSM6240	7	55181378
3	Insertion	EGFR V769_D770insASV	c.2307_2308insGCCAGCGTG	1%、3%、5%	COSM12376	7	55181317-55181318
4	Deletion	EGFR ΔE746_A750	c.2235_2249del15	1%、3%、5%	COSM6223	7	55174772-55174786
5	SNV	KRAS A146T	c.436G＞A	1%、3%、5%	COSM19404	12	25225628
6	SNV	KRAS G12D	c.35G＞A	1%、3%、5%	COSM521	12	25245350
7	SNV	NRAS Q61K	c.181C＞A	1%、3%、5%	COSM580	1	114713909
8	SNV	PIK3CA E545K	c.1633G＞A	1%、3%、5%	COSM763	3	179218303

### Sheet: Table S4
Table S4：Summary of ctDNA samples
Sample	1p_ctDNA-1	1p_ctDNA-2	1p_ctDNA-3	3p_ctDNA-1	3p_ctDNA-2	3p_ctDNA-3	5p_ctDNA-1	5p_ctDNA-2	5p_ctDNA-3
Read_length	93:93	93:93	93:93	93:93	93:93	93:93	93:93	93:93	93:93
Read_raw	367032506	359973344	407358180	370452200	393544592	367864506	473669850	411364992	423955246
Read_clean	345695242	340168306	385641828	352623942	374110176	349449596	449888504	390942454	404305954
Rate_clean	0.9419	0.945	0.9467	0.9519	0.9506	0.9499	0.9498	0.9504	0.9537
Q20_raw	0.9753	0.9735	0.974	0.9756	0.9741	0.9734	0.9757	0.9737	0.9741
Q20_1_raw	0.9745	0.9749	0.9739	0.9756	0.9754	0.9742	0.9747	0.9747	0.9721
Q20_2_raw	0.976	0.9721	0.9741	0.9757	0.9728	0.9727	0.9767	0.9727	0.976
Q30_raw	0.9392	0.9336	0.9355	0.9396	0.9353	0.9336	0.9404	0.9342	0.9353
Q30_1_raw	0.9372	0.9374	0.9352	0.9392	0.9388	0.9355	0.9376	0.937	0.9303
Q30_2_raw	0.9411	0.9297	0.9357	0.94	0.9318	0.9318	0.9431	0.9314	0.9404
GC_raw	0.5046	0.5051	0.5078	0.5087	0.5064	0.5093	0.5097	0.5043	0.5063
Q20_clean	0.9815	0.9799	0.9803	0.9817	0.9804	0.9798	0.982	0.9802	0.9808
Q20_1_clean	0.9808	0.9811	0.9802	0.9815	0.9816	0.9804	0.981	0.981	0.9788
Q20_2_clean	0.9823	0.9786	0.9805	0.982	0.9792	0.9792	0.983	0.9793	0.9827
Q30_clean	0.9475	0.9419	0.9439	0.9478	0.9436	0.942	0.9488	0.9427	0.9442
Q30_1_clean	0.9455	0.9457	0.9436	0.9472	0.947	0.9437	0.9461	0.9455	0.9391
Q30_2_clean	0.9495	0.9381	0.9443	0.9485	0.9402	0.9403	0.9516	0.94	0.9493
GC_clean	0.5051	0.5057	0.5087	0.5098	0.5072	0.5103	0.5109	0.505	0.5072
AT_1_Separation	0.001	0.002	0.002	0.001	0.002	0.002	0.001	0.001	0.001
AT_2_Separation	0.002	0.002	0.003	0.002	0.003	0.002	0.002	0.002	0.001
GC_1_Separation	0.003	0.004	0.005	0.002	0.004	0.005	0.002	0.003	0
GC_2_Separation	0.005	0.006	0.007	0.004	0.007	0.007	0.005	0.005	0.003
Sample	1p_ctDNA-1	1p_ctDNA-2	1p_ctDNA-3	3p_ctDNA-1	3p_ctDNA-2	3p_ctDNA-3	5p_ctDNA-1	5p_ctDNA-2	5p_ctDNA-3
Mapping_Rate	0.9896	0.99	0.9898	0.9906	0.9904	0.9904	0.9907	0.9906	0.9912
PE_Mapping_Rate	0.9796	0.9803	0.98	0.9816	0.9813	0.9812	0.9817	0.9815	0.9827
Unique_Rate	0.3331	0.3406	0.3235	0.3269	0.3211	0.3281	0.2825	0.3189	0.2985
Duplication_Rate	0.6219	0.6144	0.6315	0.6287	0.6345	0.6275	0.6732	0.6366	0.6572
Mismatch_Rate	0.0035	0.0036	0.0036	0.0036	0.0037	0.0037	0.0036	0.0038	0.0036
Chimerical_Rate	0.0594	0.0579	0.0585	0.0505	0.051	0.0506	0.0483	0.0494	0.0467
Insert_size	144.6	145.4	144.9	148.8	147.6	149	149.2	148.6	150.2
Capture_Rate_on_Reads	0.8397	0.8412	0.8438	0.847	0.8484	0.8462	0.8542	0.8492	0.854
Capture_Rate_on_Bases	0.7552	0.7567	0.7598	0.7633	0.7647	0.7625	0.7701	0.7652	0.7693
Average_depth(rmdup)	3296.17	3320.56	3596.85	3313.66	3461.52	3281.77	3711.4	3591.96	3514.81
Coverage(>=1X)	0.9999	0.9999	0.9999	0.9999	0.9999	0.9999	0.9999	0.9999	0.9999
Coverage(>=2X)	0.9998	0.9998	0.9998	0.9998	0.9998	0.9998	0.9998	0.9998	0.9998
Coverage(>=3X)	0.9997	0.9997	0.9997	0.9998	0.9998	0.9998	0.9998	0.9998	0.9998
Coverage(>=4X)	0.9996	0.9996	0.9997	0.9997	0.9997	0.9997	0.9997	0.9998	0.9997
Coverage(>=5X)	0.9996	0.9996	0.9996	0.9997	0.9997	0.9996	0.9997	0.9997	0.9997
Coverage(>=10X)	0.9994	0.9994	0.9995	0.9995	0.9996	0.9995	0.9996	0.9996	0.9995
Coverage(>=20X)	0.9992	0.9992	0.9993	0.9993	0.9993	0.9993	0.9994	0.9994	0.9993
Coverage(>=30X)	0.9991	0.9991	0.9991	0.9992	0.9992	0.9991	0.9992	0.9992	0.9992
Coverage(>=100X)	0.9986	0.9986	0.9987	0.9987	0.9988	0.9987	0.9988	0.9987	0.9987
Uniformity(>0.2f)	0.9933	0.9932	0.9932	0.9953	0.9954	0.9952	0.996	0.9957	0.996
Sample	1p_ctDNA-1	1p_ctDNA-2	1p_ctDNA-3	3p_ctDNA-1	3p_ctDNA-2	3p_ctDNA-3	5p_ctDNA-1	5p_ctDNA-2	5p_ctDNA-3
Total_SNP	1264	1262	1257	2570	2553	2550	3376	3360	3363
dbSNP_rate	0.9676	0.9659	0.965	0.9019	0.9005	0.9012	0.8833	0.8851	0.8825
Novel_SNP	41	43	44	252	254	252	394	386	395
Novel_SNP_Rate	0.0324	0.0341	0.035	0.0981	0.0995	0.0988	0.1167	0.1149	0.1175
Ti/Tv	2.28	2.32	2.32	2.42	2.4	2.41	2.49	2.47	2.47
Total_INDEL	436	432	434	737	738	745	905	899	900
dbINDEL_Rate	0.2477	0.2477	0.2488	0.289	0.2751	0.294	0.2884	0.2859	0.2867
