## Supplementary material for "Influence of sequencing depth on the fidelity and sensitivity of 1%-5% low-frequency mutation detection and recommendation for standardization of sequencing depth": Table S5

### Sheet: Table S5
Table S5：The mutation frequencies detected by ddPCR
	ddPCR
	0.01	0.05
EGFR L858R	0.0056	0.045
EGFR T790M	0.0061	0.0402
KRAS A146T	0.0087	0.049
KRAS G12D	0.0068	0.0417
NRAS Q61K	0.0089	0.0504
PIK3CA E545K	0.0088	0.0526
